# Comparative cross-species transcriptomic analysis identifies new candidates of Pooideae nitrate response

**DOI:** 10.64898/2026.03.18.712634

**Authors:** Mathilde Grégoire, Stéphanie Pateyron, Véronique Brunaud, Jean Philippe Tamby, Lamia Benghelima, Marie-Laure Martin, Thomas Girin

## Abstract

Nitrogen fertilizers are essential for crop productivity but cause environmental harm, necessitating the development of cultivars that thrive under limited nitrogen. This study investigates the transcriptomic response to nitrate in *Arabidopsis thaliana* (a model dicot), *Brachypodium distachyon* (a model Pooideae), and *Hordeum vulgare* (barley, a domesticated Pooideae) to identify conserved and species-specific molecular mechanisms. Using RNA-seq after 1.5 and 3 hours of nitrate treatment, we found that core nitrate-responsive biological processes – such as nitrate transport, assimilation, carbon metabolism, and hormone signaling – are largely conserved across species. However, comparative analysis at gene level based on orthology revealed specificities between the species. For instance, rRNA processing was uniquely stimulated in Arabidopsis, while cysteine biosynthesis from serine and gibberellin biosynthesis were specifically regulated in Brachypodium and barley. Orthologs of key nitrate-responsive genes (e.g., *NRT*, *NLP*, *TCP20*) exhibited variable regulation, reflecting potential adaptations linked to domestication or nutrient acquisition strategies. These findings highlight the importance of integrating model and crop species to uncover targets for improving nitrogen use efficiency in cereals. This study provides a general pipeline combining Gene Ontology enrichment and orthology analysis to compare transcriptomic responses across species. This workflow is highly useful for any comparative transcriptomic study in which differences in annotation quality and gene divergence between genomes may bias interpretation.
