## Supplementary material for "Comparative cross-species transcriptomic analysis identifies new candidates of Pooideae nitrate response": Spplemental Table 1

### Sheet: Supp table 1_Primers
Supp table 1: Primer sequences
Gene name	Gene ID	Forward primer (5'-3')	Reverse primer (5'-3')
AtNIA1	At1g77760	ACGGAGCATGGATGAGTT	ATCGTCAAAGAAACCGAAGTC
AtNIA2	At1g37130	CATGCACGAACAGCAATC	GGTTACGCATATTCCGGAG
AtNRT2.1	At1g08090	AGTCGCTTGCACGTTACCTG	ACCCTCTGACTTGGCGTTCTC
AtEF1⍺	At5g60390	CTGGAGGTTTTGAGGCTGGTAT	CCAAGGGTGAAAGCAAGAAGA
AtUBI10	AT4G05320	GGCCTTGTATAATCCCTGATGAATAAG	AAAGAGATAACAGGAACGGAAACATAGT
AtACT2	AT3G18780	GCCATCCAAGCTGTTCTCTC	CCCTCGTAGATTGGCACAGT
BdNIA1	Bradi3g37940	CGAGTCCGACAACTACTACC	CGTCGTGAATGCGTTGAT
BdNIA2	Bradi3g57680	GCTGGTGTTTCTGGTCAGTA	GGAACCAGCAGTTGTTCATC
BdNRT2A	Bradi3g01270	GTGGAGACCGGCGACATG	CGAAAGTGGAGACGAAGCAG
BdUbc18	DV481689	GGAGGCACCTCAGGTCATTT	ATAGCGGTCATTGTCTTGCG
BdEF1⍺	DV482887	CCATCGATATTGCCTTGTGG	GTCTGGCCATCCTTGGAGAT
BdSamDC	DV482676	TGCTAATCTGCTCCAATGGC	GACGCAGCTGACCACCTAGA
HvNIA1	HORVU6Hr1G003300	ACTACCCATCAACGCCTTCA	TCTCTACCGACCAGAAGCAC
HvNIA2	HORVU6Hr1G079700	CTCATGTCCCACGGCTTCAT	CGTGACGAGCTCCTCCATG
HvNRT2.1	HORVU6Hr1G005590	TGCGTGTGGTGCTATCTTTG	TGTACTCGAGACCCCTACCA
HvSamDC	HORVU2Hr1G086140	TCGGCTACAGCATTGAAGACG	CCAAAAACGATATCAGGATGGC
HvUBI	HORVU3Hr1G080790	TCTCGTCCCTGAGATTGCCCACAT	TTTCTCGGGACAGCAACACAATCTTCT
