## Supplementary material for "Comparative cross-species transcriptomic analysis identifies new candidates of Pooideae nitrate response": Spplemental Table 6

### Sheet: Supp Table 6A_Bd
Supp table 6A_Significantly enriched biological process GO terms in Brachypodium considering all DEGs from Bd-Hv bi-species OGps (combination of DEG sets after 1.5h and 3h of nitrate treatment)
GO.ID	Term	Detected	DEGs	Expected	pvalue (elimFisher)	overrepresentation factor
GO:0006468	protein phosphorylation	1036	117	65.18	1e-10	1.79503
GO:0055114	oxidation-reduction process	1175	118	73.93	9.6e-08	1.5961
GO:0006355	regulation of transcription, DNA-templated	1180	113	74.24	2.1e-06	1.52209
GO:0048544	recognition of pollen	40	12	2.52	3.8e-06	4.7619
GO:0003333	amino acid transmembrane transport	49	12	3.08	3.7e-05	3.8961
GO:0035672	oligopeptide transmembrane transport	44	9	2.77	0.0014	3.2491
GO:0042343	indole glucosinolate metabolic process	5	3	0.31	0.0023	9.67742
GO:0042744	hydrogen peroxide catabolic process	131	17	8.24	0.0034	2.06311
GO:0010112	regulation of systemic acquired resistance	6	3	0.38	0.0043	7.89474
GO:0002229	defense response to oomycetes	27	6	1.7	0.0057	3.52941
GO:0051346	negative regulation of hydrolase activity	46	8	2.89	0.0073	2.76817
GO:0005985	sucrose metabolic process	21	5	1.32	0.0085	3.78788
GO:0098869	cellular oxidant detoxification	169	19	10.63	0.0098	1.78739
GO:0055085	transmembrane transport	903	87	56.81	0.0104	1.53142
GO:0006576	cellular biogenic amine metabolic process	25	5	1.57	0.018	3.18471
GO:0044106	cellular amine metabolic process	25	5	1.57	0.018	3.18471
GO:0051248	negative regulation of protein metabolic process	78	10	4.91	0.0238	2.03666
GO:0032269	negative regulation of cellular protein metabolic process	78	10	4.91	0.0238	2.03666
GO:0006812	cation transport	395	35	24.85	0.0249	1.40845
GO:0052547	regulation of peptidase activity	29	5	1.82	0.0328	2.74725
GO:0052548	regulation of endopeptidase activity	29	5	1.82	0.0328	2.74725
GO:0045861	negative regulation of proteolysis	29	5	1.82	0.0328	2.74725
GO:0010466	negative regulation of peptidase activity	29	5	1.82	0.0328	2.74725
GO:0010951	negative regulation of endopeptidase activity	29	5	1.82	0.0328	2.74725
GO:0097384	cellular lipid biosynthetic process	5	2	0.31	0.0348	6.45161
GO:0006696	ergosterol biosynthetic process	5	2	0.31	0.0348	6.45161
GO:0015802	basic amino acid transport	5	2	0.31	0.0348	6.45161
GO:1902652	secondary alcohol metabolic process	5	2	0.31	0.0348	6.45161
GO:1902653	secondary alcohol biosynthetic process	5	2	0.31	0.0348	6.45161
GO:0015809	arginine transport	5	2	0.31	0.0348	6.45161
GO:1990822	basic amino acid transmembrane transport	5	2	0.31	0.0348	6.45161
GO:0008204	ergosterol metabolic process	5	2	0.31	0.0348	6.45161
GO:0046165	alcohol biosynthetic process	5	2	0.31	0.0348	6.45161
GO:0044107	cellular alcohol metabolic process	5	2	0.31	0.0348	6.45161
GO:0044108	cellular alcohol biosynthetic process	5	2	0.31	0.0348	6.45161
GO:1903826	arginine transmembrane transport	5	2	0.31	0.0348	6.45161
GO:0061615	glycolytic process through fructose-6-phosphate	12	3	0.76	0.0356	3.94737
GO:1902600	proton transmembrane transport	156	16	9.82	0.0363	1.62933
GO:0009308	amine metabolic process	40	6	2.52	0.0374	2.38095
GO:0016128	phytosteroid metabolic process	21	4	1.32	0.0395	3.0303
GO:0016129	phytosteroid biosynthetic process	21	4	1.32	0.0395	3.0303
GO:0006811	ion transport	577	55	36.3	0.0398	1.51515
GO:0007166	cell surface receptor signaling pathway	147	15	9.25	0.0433	1.62162
GO:0042401	cellular biogenic amine biosynthetic process	22	4	1.38	0.0459	2.89855
GO:0009309	amine biosynthetic process	22	4	1.38	0.0459	2.89855
GO:0006749	glutathione metabolic process	53	7	3.33	0.047	2.1021

### Sheet: Supp Table 6B_Hv
Supp table 6B_Significantly enriched biological process GO terms in barley considering all DEGs from Bd-Hv bi-species OGps (combination of DEG sets after 1.5h and 3h of nitrate treatment)
GO.ID	Term	Detected	DEGs	Expected	pvalue (elimFisher)	overrepresentation factor
GO:0006468	protein phosphorylation	1104	153	79.55	1.8e-16	1.92332
GO:0048544	recognition of pollen	61	24	4.4	1.3e-12	5.45455
GO:0042744	hydrogen peroxide catabolic process	141	33	10.16	9.6e-10	3.24803
GO:0055114	oxidation-reduction process	1292	149	93.1	1.3e-09	1.60043
GO:0007166	cell surface receptor signaling pathway	204	37	14.7	1.4e-07	2.51701
GO:0098869	cellular oxidant detoxification	200	36	14.41	2.5e-07	2.49827
GO:0035672	oligopeptide transmembrane transport	55	16	3.96	9.4e-07	4.0404
GO:0006979	response to oxidative stress	241	37	17.37	8.9e-06	2.13011
GO:0006355	regulation of transcription, DNA-templated	1194	124	86.04	1.1e-05	1.44119
GO:0002229	defense response to oomycetes	44	12	3.17	4.4e-05	3.78549
GO:0045168	cell-cell signaling involved in cell fate commitment	9	5	0.65	0.00019	7.69231
GO:0003333	amino acid transmembrane transport	63	18	4.54	0.00024	3.96476
GO:0032515	negative regulation of phosphoprotein phosphatase activity	14	6	1.01	0.00025	5.94059
GO:1902600	proton transmembrane transport	154	23	11.1	0.00064	2.07207
GO:0080163	regulation of protein serine/threonine phosphatase activity	13	5	0.94	0.00151	5.31915
GO:0015812	gamma-aminobutyric acid transport	5	3	0.36	0.00334	8.33333
GO:0015808	L-alanine transport	5	3	0.36	0.00334	8.33333
GO:1903826	arginine transmembrane transport	5	3	0.36	0.00334	8.33333
GO:0010200	response to chitin	6	3	0.43	0.00632	6.97674
GO:0080143	regulation of amino acid export	6	3	0.43	0.00632	6.97674
GO:0006308	DNA catabolic process	6	3	0.43	0.00632	6.97674
GO:0009808	lignin metabolic process	32	7	2.31	0.00674	3.0303
GO:0080142	regulation of salicylic acid biosynthetic process	12	4	0.86	0.0083	4.65116
GO:0007167	enzyme linked receptor protein signaling pathway	139	18	10.02	0.01085	1.79641
GO:0007178	transmembrane receptor protein serine/threonine kinase signaling pathway	139	18	10.02	0.01085	1.79641
GO:0018108	peptidyl-tyrosine phosphorylation	80	12	5.76	0.01162	2.08333
GO:0018212	peptidyl-tyrosine modification	80	12	5.76	0.01162	2.08333
GO:0046271	phenylpropanoid catabolic process	14	4	1.01	0.01494	3.9604
GO:0046274	lignin catabolic process	14	4	1.01	0.01494	3.9604
GO:0005984	disaccharide metabolic process	29	6	2.09	0.0156	2.87081
GO:1903401	L-lysine transmembrane transport	8	3	0.58	0.01586	5.17241
GO:0015813	L-glutamate transmembrane transport	8	3	0.58	0.01586	5.17241
GO:0015800	acidic amino acid transport	8	3	0.58	0.01586	5.17241
GO:1902475	L-alpha-amino acid transmembrane transport	8	3	0.58	0.01586	5.17241
GO:1902022	L-lysine transport	8	3	0.58	0.01586	5.17241
GO:0009617	response to bacterium	95	13	6.85	0.01836	1.89781
GO:0009696	salicylic acid metabolic process	21	7	1.51	0.0223	4.63576
GO:0018958	phenol-containing compound metabolic process	21	7	1.51	0.0223	4.63576
GO:0015749	monosaccharide transmembrane transport	40	7	2.88	0.02266	2.43056
GO:0046323	glucose import	40	7	2.88	0.02266	2.43056
GO:1904659	glucose transmembrane transport	40	7	2.88	0.02266	2.43056
GO:0008645	hexose transmembrane transport	40	7	2.88	0.02266	2.43056
GO:0042742	defense response to bacterium	88	12	6.34	0.0235	1.89274
GO:0009733	response to auxin	109	14	7.85	0.02444	1.78344
GO:0009311	oligosaccharide metabolic process	34	6	2.45	0.03257	2.44898
GO:0006826	iron ion transport	34	6	2.45	0.03257	2.44898
GO:0071215	cellular response to abscisic acid stimulus	36	6	2.59	0.04181	2.3166
GO:0097306	cellular response to alcohol	36	6	2.59	0.04181	2.3166
GO:0009738	abscisic acid-activated signaling pathway	36	6	2.59	0.04181	2.3166
GO:0036003	positive regulation of transcription from RNA polymerase II promoter in response to stress	19	4	1.37	0.04349	2.91971
GO:0061408	positive regulation of transcription from RNA polymerase II promoter in response to heat stress	19	4	1.37	0.04349	2.91971
GO:0042214	terpene metabolic process	5	2	0.36	0.0448	5.55556
GO:0009937	regulation of gibberellic acid mediated signaling pathway	5	2	0.36	0.0448	5.55556
GO:0009938	negative regulation of gibberellic acid mediated signaling pathway	5	2	0.36	0.0448	5.55556
GO:0051282	regulation of sequestering of calcium ion	5	2	0.36	0.0448	5.55556
GO:0051283	negative regulation of sequestering of calcium ion	5	2	0.36	0.0448	5.55556
GO:0051208	sequestering of calcium ion	5	2	0.36	0.0448	5.55556
GO:0051209	release of sequestered calcium ion into cytosol	5	2	0.36	0.0448	5.55556
GO:0060401	cytosolic calcium ion transport	5	2	0.36	0.0448	5.55556
GO:0060402	calcium ion transport into cytosol	5	2	0.36	0.0448	5.55556
GO:0016121	carotene catabolic process	5	2	0.36	0.0448	5.55556
GO:0097553	calcium ion transmembrane import into cytosol	5	2	0.36	0.0448	5.55556
GO:0007204	positive regulation of cytosolic calcium ion concentration	5	2	0.36	0.0448	5.55556
GO:0016119	carotene metabolic process	5	2	0.36	0.0448	5.55556
GO:0008300	isoprenoid catabolic process	5	2	0.36	0.0448	5.55556
GO:0051480	regulation of cytosolic calcium ion concentration	5	2	0.36	0.0448	5.55556
GO:0046247	terpene catabolic process	5	2	0.36	0.0448	5.55556
